# HT-SIP: A semi-automated Stable Isotope Probing pipeline identifies interactions in the hyphosphere of arbuscular mycorrhizal fungi

**DOI:** 10.1101/2022.07.01.498377

**Authors:** Erin E. Nuccio, Steven J. Blazewicz, Marissa Lafler, Ashley N. Campbell, Anne Kakouridis, Jeffrey A. Kimbrel, Jessica Wollard, Dariia Vyshenska, Robert Riley, Andy Tomatsu, Rachel Hestrin, Rex R. Malmstrom, Mary Firestone, Jennifer Pett-Ridge

## Abstract

**Background:** Linking the identity of wild microbes with their ecophysiological traits and environmental functions is a key ambition for microbial ecologists. Of many techniques that strive to meet this goal, Stable Isotope Probing—SIP—remains the most comprehensive for studying whole microbial communities *in situ*. In DNA-SIP, active microorganisms that take up an isotopically heavy substrate build heavier DNA, which can be partitioned by density into multiple fractions and sequenced. However, SIP is relatively low throughput and requires significant hands-on labor. We designed and tested a semi-automated DNA-SIP pipeline to support well-replicated, temporally-resolved amplicon or metagenomics experiments that enable studies of dynamic microbial communities over space and time. To test this pipeline, we assembled SIP-metagenome assembled genomes (MAGs) from the hyphosphere zone surrounding arbuscular mycorrhizal fungi (AMF), in combination with a ^13^CO_2_ plant labelling study.

**Results:** Our semi-automated pipeline for DNA fractionation, cleanup, and nucleic acid quantification of SIP density gradients requires six times less hands-on labor compared to manual SIP and allows 16 samples to be processed simultaneously. Automated density fractionation increased the reproducibility of SIP gradients and reduced variation compared to manual fractionation, and we show adding a non-ionic detergent to the gradient buffer improved SIP DNA recovery. We then tested this pipeline on samples from a highly-constrained soil microhabitat with significant ecological importance, the AMF fungal hyphosphere. Processing via our quantitative SIP pipeline confirmed the AMF *Rhizophagus intraradices* and its associated microbiome were highly ^13^C enriched, even though the soils’ overall enrichment was only 1.8 atom% ^13^C. We assembled 212 ^13^C-enriched hyphosphere MAGs, and the hyphosphere taxa that assimilated the most AMF-derived ^13^C (range 10-33 atom%) were from the phlya Myxococcota, Fibrobacterota, Verrucomicrobiota, and the ammonia oxidizing archaeon genus *Nitrososphaeara*.

**Conclusions:** Our semi-automated SIP approach decreases operator time and errors and improves reproducibility by targeting the most labor-intensive steps of SIP—fraction collection and cleanup. Here, we illustrate this approach in a unique and understudied soil microhabitat—generating MAGs of active microbes living in the AMF hyphosphere (without plant roots). Their phylogenetic composition and gene content suggest predation, decomposition, and ammonia oxidation may be key processes in hyphosphere nutrient cycling.
