## Supplemental Table S1 for "HT-SIP: A semi-automated Stable Isotope Probing pipeline identifies interactions in the hyphosphere of arbuscular mycorrhizal fungi"

### Sheet: Sheet1
Supplemental Table S1. Impact of adding different concentrations of non-ionic detergents to the SIP gradient medium on percent DNA recovery.
Non-ionic detergent	Final Conc (%)	% Recovery (mean +/- 95CI)
None	0	64 +/- 5
Tween	1	55 +/- 9
Tween	0.1	49 +/- 2
Tween	0.01	79 +/- 2
Tween	0.001	80 +/- 5
Tween	0.0001	84 +/- 5
Triton-X	0.1	34 +/- 11
Triton-X	0.01	51 +/- 5
Triton-X	0.001	58 +/- 4
Triton-X	0.0001	74 +/- 3
