## Supplemental Table S2 for "HT-SIP: A semi-automated Stable Isotope Probing pipeline identifies interactions in the hyphosphere of arbuscular mycorrhizal fungi"

### Sheet: Sheet1
Supplemental Table S2: Assembly metrics using single fraction assembly (metaspades) verses co-assembly of all fractions (MetaHipMer2).
	metaspades (Individual assemblies)		MetaHipMer2 (Co-assembly of all fractions)
Contig Length	# Contigs	Assembled Gbp	# Contigs	Assembled Gbp
>1kb	2184841	4.4	7183695	14.4
>10kb	25253	0.5	76504	1.6
