## Supplemental Table S4 for "HT-SIP: A semi-automated Stable Isotope Probing pipeline identifies interactions in the hyphosphere of arbuscular mycorrhizal fungi"

### Sheet: Sheet2
Supplemental Figure S4. Number of CAZyme family domains in the highly enriched MAGs (>10% APE-13C). AOA = archaeal ammonia oxidizer, Fibro = Fibrobacterota, Myxo = Myxococcota (Myxococcaceae)
	AOA	Myxococcota (Fen-1088)							Fibro	Myxo	Opitutaceae
CAZyme	mCT2	mCT114	mCT179	mCT198	mCT205	mCT215	mCT241	mCT263	mCT95	mCT38	mCT160	mCT7
AA1	1	2	1	1		2	2	1	2	1
AA12		1	1	1	1	1	1	2				1
AA2				1
AA3	1	1	2	5	5	2	2	1		8
AA4					1	1	1			1	1	2
AA5	1	1		1		1	1
AA6									1
AA7		1	1		3	1	1			1	1
CBM13		2		4	2	2	1		1	1	3	1
CBM20										1
CBM30									1
CBM32	2			2	1						5	8
CBM35			1	1	1				3
CBM37		1
CBM38		2				1	1
CBM40				1
CBM44					1	1	1	1		1
CBM48		2				2	2	2	1	3		2
CBM50			1		1		1	1	1	1	1	1
CBM51		1	1			1	1					1
CBM56					1				1		10	4
CBM57		1	1		1	1	1
CBM6		1			1	1	1	1	2		1
CBM63										1
CBM66		1		2		1	1	1
CBM84				1	1	2	2		4		14	2
CBM88					1
CBM9		2	1	1		1	2	1	1	1
CE1		11	9	6	6	11	10	5	1	7	3	4
CE11									1	1	1	1
CE13				2
CE14	4						1		1		2	2
CE15		1				1	1				1	1
CE19			1								1
CE2				1					1
CE3		1	1	2		1				3	1	1
CE4	1	9	2	7	4	8	7	1	8	1	1	2
CE6												1
CE7			1	1
CE8											1
GH1						1		1	1	3	2	4
GH10									1
GH100											1	1
GH103										1
GH105			1	2	3				2		8	3
GH108									1
GH109		8	4	8	8	9	8	6	4	2	6	9
GH113		1	1	1	1
GH114		2		1		3	3	2
GH117					1						1	1
GH129											2	1
GH13		8	8	7	3	8	8	2	4	10	5	4
GH130			1	1		1	1	1		1
GH133		4	1	2	1	2	2
GH135	3									1
GH140			1		1					2
GH149		1				1	1
GH15		3		1	3	1	1	2	1	4	2	1
GH152		1			2	1	1
GH154			1			1	1
GH158		1
GH16		2		1		2	2	1	1
GH163												1
GH166						1
GH171			1	1	1	1	1	1	1	1	1	1
GH18		1				1			9		3
GH19			1						2
GH2		4	3	3	2	5	5	2		1	3	5
GH20		1				1			3		3	3
GH23		5	1	4	2	7	7	4	4	7	1	1
GH25				1	1
GH26									2
GH27			1						2		2	1
GH28		1	3	2	4	1		1			12	10
GH29		5	3	6	5	5	4	3			10	8
GH3		1	2	2	1	3	3	1		3	1	1
GH30											1	1
GH31		1	3	2	6	1	1	1			2	2
GH36		3		1	2	3	3		2			2
GH39											2	1
GH42				1							1
GH43								1	1	1	2	2
GH44				1	1				1	3
GH46		1	1	2	1	2	2	1
GH5	3	1		1		1	1	1			1
GH50											1	1
GH51											4
GH55												1
GH57		1	3	1	2	2	1	2	2	1
GH63		1	1		1	1		1			1
GH64									1
GH74		1	1	1	2		1	1	8	5
GH75		3			2	3	3		4
GH77		2	3	2	1	2	3	1	1	2	1	2
GH78		3			1	1	1	1				1
GH79				1		1	1			1		2
GH8		5	1	2	2	5	4	3
GH81		1		1	1	1	1	1
GH84									2
GH88		3	1	2	1	1	2	1	1			2
GH89									1
GH9		4		2	2	3	3	2			2	4
GH92				1
GH93	1
GH95		2	1	2	2	1	1	2	3		4	2
GH97		1	1	1					4
GT1	1	1	2	2	1	2	2			3	1	1
GT102			1			1	1
GT105			2	2	1	1	1	1		1	12	12
GT19									1	1	1	1
GT2	12	12	11	17	19	15	16	10	17	14	28	26
GT20		2	1	3	1		2	1	2	2
GT21		1	1			1	1		1	3
GT22						1	1			2
GT26				1	1	1				1	1	2
GT27	1					1			1		1	3
GT28		1		2	2	1	1	1	2	1	1	2
GT30										1		1
GT35		3	1	3	1	2	2		1	1		1
GT39	1	1	2	1		1	1	1		1		1
GT4	6	12	11	8	14	17	11	10	39	16	28	27
GT41											4	3
GT5		2	2	1	2	1	2	1		2	1	1
GT51		5	6	5	4	7	8	4	4	6
GT55	2
GT66	1
GT74		1				2	1	1
GT76										2
GT8					1
GT81					1					1	2	1
GT83		7	3	4	7	9	11	5		3	1	3
GT87				1
GT89		3	1	3	2	3	2			1	1	2
GT9					1				5	1	4	9
PL1				1							3
PL10											3
PL11		1			1						1
PL14		3	1	1	1	4	3	2	1
PL20				1	2		1	1			5	2
PL22											2
PL27											1
PL29		1	1	2	1				1			3
PL31		1
PL33											2	3
PL37									1		1
PL38		1		1	1	1	1		1		2	2
PL6		5	5	7	5	7	6	4	2		6	3
PL8											2
PL9				3				1		4
Grand Total	41	186	124	176	166	203	191	106	178	148	246	221
