## Supplemental Table S6 for "HT-SIP: A semi-automated Stable Isotope Probing pipeline identifies interactions in the hyphosphere of arbuscular mycorrhizal fungi"

### Sheet: Supplemental
Supplemental Table S6. CAZymes for the Myxococcota MAGs. Fen-1088 MAGs are highlighted in yellow. MAGs are sorted by increasing atom percent excess (APE) 13C.
	APE-13C	-0.086582	0.0198577	0.0209277	0.0256971	0.0280131	0.0286559	0.0291005	0.0293795	0.0297012	0.0319543	0.0320415	0.0352921	0.0363156	0.037175	0.0400462	0.0416279	0.042047	0.0441692	0.0500451	0.0526353	0.0602885	0.0681226	0.128886	0.172796	0.177136	0.231787	0.233457	0.298683	0.313228	0.31965
CAZy family	PATRIC annotation	mCT133	mCT51	mCT246	mCT298	mCT257	mCT213	mCT222	mCT188	mCT163	mCT281	mCT66	mCT82	mCT88	mCT259	mCT212	mCT156	mCT80	mCT282	mCT234	mCT162	mCT196	mCT256	mCT205	mCT38	mCT179	mCT198	mCT263	mCT114	mCT215	mCT241
AA1	hypothetical protein	1										1											1
	Laccase (EC 1.10.3.2)												1
	Multicopper oxidase		1		1		1		2			1	1	1		1	1	1	1	1		1	1		1	1	1	1	2	2	2
AA12	hypothetical protein											2					1											1	1	1	1
	L-sorbosone dehydrogenase							1			1		1					2		1			1	1		1	1	1
AA2	Catalase-peroxidase KatG (EC 1.11.1.21)						1							1				1		1							1
AA3	Cholesterol oxidase (EC 1.1.3.6) @ Steroid Delta(5)->Delta(4)-isomerase (EC 5.3.3.1)		1				1		1	1		2	1	1	1		2	1			2	2	1	1
	Choline dehydrogenase (EC 1.1.99.1)									1
	FIG022869: Oxidoreductase, GMC family					1		1					1			1				1			2		2			1		1	1
	Glucose-methanol-choline (GMC) oxidoreductase:NAD binding site	1			1		1	1		1	1		4	1	2	1	1	3	1		1	1		2	2	1	1		1	1
	hypothetical protein	1	2	1						1		2		3	1	3	2	5	1	2	4	2		2	1	1	4				1
	Oxidoreductase, GMC family											3			1		2	3	2	3	2	1			3
AA4	D-2-hydroxyglutarate dehydrogenase (EC 1.1.99.2)	1			1								1		1				1		1		1
	FAD/FMN-containing dehydrogenase							1					1					1	1		1	1
	Glycolate dehydrogenase (EC 1.1.99.14), subunit GlcD	1					1	1				1	1				1	1						1	1					1	1
	hypothetical protein									1		1			1								1
AA5	hypothetical protein				1			1					2							1			2				1		1	1	1
AA7	Alkyldihydroxyacetonephosphate synthase (EC 2.5.1.26)						1		1	1
	D-2-hydroxyglutarate dehydrogenase (EC 1.1.99.2)																							1
	FAD-binding oxidoreductase	1	1													1
	hypothetical protein	1	1				1	1	1				3		1	1	2		1	1				1	1	1			1	1	1
	Oxidoreductase, FAD-binding																				1
	oxidoreductase, FAD-dependent												1
	putative cytokinin oxidase												1
	Putative oxidoreductase																1			1
	putative oxidoreductase, oxygen dependent, FAD-dependent protein																							1
CBM12	hypothetical protein																						1
CBM13	Chitinase (EC 3.2.1.14)														1
	glycosyl hydrolase														1
	hypothetical protein		1	1			3			4		2	1	1			2	4	1	7		1	10	2	1		4		2	2	1
	Similarity																						1
	Sphingomyelinase (EC 3.1.4.12)																			1
	Streptogrisin-C precursor (EC 3.4.21.-) (Serine protease C) (SGPC)												1
CBM16	Basic proline-rich protein												1
CBM2	hypothetical protein									1							1						1
CBM20	Alpha-amylase precursor (EC 3.2.1.1) (1,4-alpha-D-glucan glucanohydrolase)																	1
	hypothetical protein																					1			1
CBM21	hypothetical protein												2
CBM22	hypothetical protein				1		2		1
CBM25	hypothetical protein																			1
CBM32	Alpha-1,2-mannosidase																			1			3				1
	alpha-L-fucosidase (EC 3.2.1.51)																							1
	beta-glucosidase (EC 3.2.1.21)												1
	Cell surface protein												1
	coagulation factor 5/8 type domain protein											1					1
	F5/8 type C domain protein												2
	hypothetical protein		11	1								1			1		1			6			2				1
	Hypothetical protein USSDB1E				1
	Probable thiol oxidoreductase with 2 cytochrome c heme-binding sites												1
	putative secreted protein		1															2
	Ser/Thr protein phosphatase family protein												1
CBM35	hypothetical protein																							1		1	1
CBM37	hypothetical protein																												1
CBM38	hypothetical protein		2		2		1					1			1			1											2	1	1
	Uncharacterized MFS-type transporter													1
CBM4	Cellulose 1,4-beta-cellobiosidase (non-reducing end) (EC 3.2.1.91)																						1
	Chitinase (EC 3.2.1.14)		1		1		1					1			1
	hypothetical protein		1				2													1			1
CBM40	hypothetical protein																										1
CBM41	hypothetical protein																	1
CBM42	hypothetical protein		1
	Phosphatidylinositol-specific phospholipase C (EC 4.6.1.13)																			1
CBM44	hypothetical protein		1										1											1	1			1		1	1
CBM47	hypothetical protein		2									1								1
CBM48	1,4-alpha-glucan (glycogen) branching enzyme, GH-13-type (EC 2.4.1.18)		1	1	2	1	2	1	1	1	2	1	1	1	2		1	1	1	1	1				1			2	2	2	2
	Limit dextrin alpha-1,6-maltotetraose-hydrolase (EC 3.2.1.196)		2		3	1	1		2	1	1	3	1	1	1		1	1	1			1			2
CBM50	hypothetical protein	1	1	2					1	1	1	1	1				2		2	2	2			1				1			1
	lysozyme, putative												1
	Membrane-bound lytic murein transglycosylase D		1	1	1			1	1	1		1	1		1	1	1						1		1	1
	Uncharacterized LysM domain protein YgaU															1
CBM51	alpha-galactosidase (EC 3.2.1.22)																			2						1
	hypothetical protein		1		1		1																						1	1	1
CBM56	hypothetical protein									1														1
	Secreted protein																	1
	Thiol oxidoreductase												1
CBM57	bacillopeptidase F																									1
	hypothetical protein		2		1	1							1	1										1					1	1	1
CBM6	beta-glycosyl hydrolase																	1					1
	Chitinase (EC 3.2.1.14)																							1
	Cytochrome c551/c552		1
	hypothetical protein		4				1													4			6					1	1	1	1
CBM61	hypothetical protein												1
CBM62	hypothetical protein											1											1
CBM63	Expansin-YoaJ																	1				1
	extracellular endoglucanase precursor												1
	hypothetical protein						1							1							1				1
CBM66	hypothetical protein		1					1						1			1										1	1
	Putative secreted glycosyl hydrolase																										1		1	1	1
CBM73	hypothetical protein																			1			1
CBM8	Endo-1,4-beta-xylanase (EC 3.2.1.8)												1
	hypothetical protein									1			1
CBM84	hypothetical protein																							1			1			2	2
CBM85	hypothetical protein		1
CBM88	hypothetical protein																							1
CBM9	hypothetical protein	2	5			2	1	3	1		1	1	2	2			2	1	1	1	2	4			1	1	1	1	2	1	2
CE1	Dipeptidyl anminopeptidase																					1			1	1
	Endo-1,4-beta-xylanase (EC 3.2.1.8)																												1	1	1
	Epstein-Barr nuclear antigen 1 (EBV nuclear antigen 1) (EBNA-1)								1
	hypothetical protein	5	13		6		12	2	6	1	1	10	6	6	4	8	11	6	6	6	8	3	3	3	4	7	3	5	10	9	8
	hypothetical protein formerly called flagellar hook-length control protein FliK																								1
	LpqC												1
	Mll2788 protein												1
	Peptidase S9, prolyl oligopeptidase active site region precursor												1
	Poly(3-hydroxyalkanoate) depolymerase (EC 3.1.1.-)																	1
	Poly(3-hydroxybutyrate) depolymerase						1																	2			1
	POSSIBLE CONSERVED LIPOPROTEIN LPQP																														1
	probable Enterochelin esterase																						1
	probable ferric enterobactin esterase-related protein Fes								1											1
	probable gluconolactonase precursor-hypothetical secreted or membrane associated protein																							1		1	1			1
	putative alpha-dextrin endo-1, 6-alpha-glucosidase												1
	Putative esterase		1										5												1
	putative lipoprotein													1
	S-formylglutathione hydrolase (EC 3.1.2.12)			1	1						1	1	1				1						1				1
CE11	UDP-3-O-[3-hydroxymyristoyl] N-acetylglucosamine deacetylase (EC 3.5.1.108)					1		1			1		1			1									1
CE12	hypothetical protein								1
	rhamnogalacturonan acetylesterase		1		1		2		1			1					1
CE13	hypothetical protein									2		7	2	1	3	2	1		3	1		1	2				2
CE14	hypothetical protein			1						1		2	1				2	1		1	1										1
	N-acetylglucosaminyl-L-malate N-acetyl hydrolase												1					1
CE15	Endo-1,4-beta-xylanase (EC 3.2.1.8)																1
	Glycoprotein gp2						1
	hypothetical protein				5		4		2			1																	1
	putative acetyl xylan esterase																													1	1
CE18	hypothetical protein										1							1
CE19	Dienelactone hydrolase and related enzymes												1
	hypothetical protein																									1
CE2	hypothetical protein		3	1			1		3	3		1	1						1	1		1	1				1
CE3	Gll2764 protein																1
	hypothetical protein		3	1	2		1		2			1				1	1			1			1		3	1	2		1	1
CE4	Endo-1,4-beta-xylanase (EC 3.2.1.8)												1
	Glycosyltransferase					1
	hypothetical protein		7	1	4	2	3	3	3	2	4	5	4	5	2	2	4	9		7	7	5	3	4		2	7	1	9	7	6
	Peptidoglycan N-acetylglucosamine deacetylase (EC 3.5.1.-)					1
	Phage tail protein and peptidase (ACLAME 17)																						1
	Polysaccharide deacetylase				2								2	2				1							1					1	1
	polysaccharide deacetylase domain protein												1
	Polysaccharide deacetylase family protein					1
	Polysaccharide deacetylase, caspase activity																						1
CE6	Carbohydrate binding family 6						1
	hypothetical protein				1		3
	probable acetyl xylan esterase AxeA				1
CE7	Acetyl xylan esterase								1
	hypothetical protein		1	1			1					1														1	1
CE8	Glycine-rich cell wall structural protein 1.8 precursor				1
	hypothetical protein		1				3		2								2
	rhamnogalacturonan acetylesterase											1
GH1	beta-galactosidase (EC 3.2.1.23) / Beta-glucosidase/6-phospho-beta-glucosidase																								1
	beta-glucosidase (EC 3.2.1.21)	1	2		3		1		1			1	1				1	2		1		1	2
	dTDP-4-dehydrorhamnose reductase (EC 1.1.1.133)															1
	Glycosyl hydrolase family 1								1
	Glycosyl hydrolase family 1 / dTDP-4-dehydrorhamnose reductase (EC 1.1.1.133)						1				1		1					1				1	1					1		1
	hypothetical protein	1			3							1		1	1			1	1	1	2	1	2		2
GH10	Endo-1,4-beta-xylanase (EC 3.2.1.8)				4		3		2			2					1			1
	hypothetical protein		1		1		1
GH102	hypothetical protein			1										1				1
	Membrane-bound lytic murein transglycosylase A												1
GH103	hypothetical protein			1
	Membrane-bound lytic murein transglycosylase B																								1
GH104	hypothetical protein											1					1
GH105	hypothetical protein																						1	2		1	1
	Rhamnogalacturonides degradation protein RhiN		1														1							1			1
GH109	Glucose-fructose oxidoreductase (EC 1.1.99.28)			1	1		1															1
	hypothetical protein	2	5	1			2	1	2		1	3		3		1	1	5		2		5	1	5	2	3	5	5	6	6	4
	Myo-inositol 2-dehydrogenase (EC 1.1.1.18)						1											1									2	1	1	2	2
	NAD binding oxidoreductase		1
	NADH-dependent dehydrogenase																							1			1
	Oxidoreductase				1
	oxidoreductase domain protein				1								1									1
	Oxidoreductase family protein											1												1
	Oxidoreductase, Gfo/Idh/MocA family												1																1	1	1
	probable NADH-dependent dyhydrogenase						1
	putative glucose-fructose oxidoreductase oxidoreductase protein			1		1		1			1						1			1	1										1
	Putative NADH-dependent dehydrogenase																									1
	Putative oxidoreductase		1					1	1
	UDP-2-acetamido-3-amino-2,3-dideoxy-D-glucuronic acid acetyltransferase (EC 2.3.1.201)																							1
GH11	hypothetical protein				1
GH113	hypothetical protein	4	1	1					1			1					1		1	1			1	1		1	1		1
GH114	DNA for SgaA, complete cds																		1		1	1
	hypothetical protein	1	2						1			3	1		1	1	1	2		1	1						1	2	2	3	3
GH115	hypothetical protein				1		1													1			1
GH117	Glycoside hydrolase, family 43												1
	hypothetical protein											1		1								1		1
	Xylan 1,4-beta-xylosidase (EC 3.2.1.37)													1
GH12	hypothetical protein		3		1		1		3			1					2
GH128	Conserved domain protein precursor												1
	hypothetical protein		1	1					1	1							1						1
GH13	1,4-alpha-glucan (glycogen) branching enzyme, GH-13-type (EC 2.4.1.18)											2			1							1	1			1					1
	1,4-alpha-glucan branching enzyme (EC 2.4.1.18)		1		1		1						1				1			1					1				1
	alpha-amylase		1
	Alpha-amylase (EC 3.2.1.1)		1					1	2		1	1	1	1			1					1							1	1	1
	Alpha-amylase family protein	1										1
	Alpha-amylase precursor (EC 3.2.1.1)																	1
	Cyclomaltodextrin glucanotransferase (EC 2.4.1.19); Maltogenic alpha-amylase (EC 3.2.1.133)															1
	Glucan 1,4-alpha-maltohexaosidase (EC 3.2.1.98)																											1
	Glycosylase BF2339																		1
	hypothetical protein			1	1					2		1		1			1		2	2	2	1	1	1	6	1	2				1
	Limit dextrin alpha-1,6-maltotetraose-hydrolase (EC 3.2.1.196)	1		2	1		1	1	1	1		1	2		1		1	1				1			2	3	1		1	1
	Malto-oligosyltrehalose synthase (EC 5.4.99.15)				2	1	1	1		1	1	1	1	1			1	1		2	2	1	3	1			2		1	1
	Malto-oligosyltrehalose trehalohydrolase (EC 3.2.1.141)	1	1	1	2		3	1	2	2	1	2	4	2			2	1			1	1	1	1		1	1	1	2	3	3
	Maltodextrin glucosidase (EC 3.2.1.20)	1			1		1		1					1	1	1		1		1	1		2
	Neopullulanase (EC 3.2.1.135)			1								1	4	1	1	1	1					1
	Neopullulanase (EC 3.2.1.135) / Maltodextrin glucosidase (EC 3.2.1.20)																	1
	Oligo-1,6-glucosidase (EC 3.2.1.10)																								1
	Periplasmic alpha-amylase (EC 3.2.1.1)																	1
	Putative glycogen debranching enzyme, archaeal type, TIGR01561																			1			1
	Trehalose synthase													1												1
	Trehalose synthase (EC 5.4.99.16)	1	1	1	1	2	1	2		1	2	2	1	2			2	1		1		1				1	1		2	2	2
	Trehalose synthase (EC 5.4.99.16) @ Alpha-amylase (EC 3.2.1.1)												1
GH130	FIG01423360: glycoside hydrolase		1						1			1					1		1	1		1			1	1	1	1		1	1
GH133	glycogen debranching enzyme-related protein			1			1		1	1		2	1	1			1	1						1		1	1		1	1	1
	hypothetical protein		1		2				1											1			1				1
	Putative glycogen debranching enzyme, archaeal type, TIGR01561		1									1						1			1								3	1	1
GH135	hypothetical protein		1																	1					1
GH136	hypothetical protein													1
GH140	hypothetical protein		2								1	1												1	2	1
GH141	Carbohydrate binding family 6								1
GH142	hypothetical protein						1
GH144	hypothetical protein		1															1	1
GH148	hypothetical protein		1
GH149	hypothetical protein		1																	1			1						1	1	1
GH15	Glucan 1,4-alpha-glucosidase (EC 3.2.1.3)				1													1
	Glucoamylase (EC 3.2.1.3)	1	1	1	2	2	1	1		1	2	3	6	2			2	2	2	2	4	1	1	3	2		1	2	2	1	1
	Glucoamylase and related glycosyl hydrolases																								1
	hypothetical protein			2									1	1		2									1				1
	Phosphorylase kinase alpha subunit				1
GH152	hypothetical protein								1	2			1											2					1	1	1
GH154	hypothetical protein														1											1				1	1
GH158	hypothetical protein		1				1										1						2						1
GH16	Beta-glucanase precursor (EC 3.2.1.73)									2																		1		1	1
	Endo-1,4-beta-xylanase (EC 3.2.1.8)												2
	glycoside hydrolase, family 16			1
	hypothetical protein		5	1	1		1		1	2		1	1		1	1	1	1		2			5				1		2	1	1
	putative secreted hydrolase								1								1
GH163	hypothetical protein		1
GH166	hypothetical protein				1		1				1							1												1
	Pellicle/biofilm biosynthesis protein PelA, glycosyl hydrolase/deacetylase											1					1
GH17	hypothetical protein		1																	1		1	2
GH171	hypothetical protein											1
	Protein YzbB	1	1	1	2	1	2	1		1	1	1	1	1		1	2	1	1	1	2		2	1	1	1	1	1		1	1
GH18	Chitinase (EC 3.2.1.14)		2										3					1											1	1
	hypothetical protein	1	4	2						2						1				3		1
GH19	Chitinase (EC 3.2.1.14)														1
	hypothetical protein		5								1										1		1			1
	Phage endolysin			1
GH2	beta-galactosidase (EC 3.2.1.23)		3		1		1		1	1	2	1	1		1			1		4		2	2	1		2	2	1	3	4	3
	beta-glucuronidase (EC 3.2.1.31)		1
	Beta-mannosidase (EC 3.2.1.25)	1	2				2		1				1							1			1	1	1		1	1	1	1	1
	hypothetical protein						1													1			1			1					1
GH20	beta-glycosyl hydrolase		1		1		1									1													1	1
	beta-N-acetylglucosaminidase (EC 3.2.1.52)						1
GH23	glycoprotein hydrolase												1
	hypothetical protein	3	2	5	4	3	2	4	2	5	6	2	2	3	2	2	4	2	2	3	3	1	1	2	5	1	2	4	4	5	5
	Lytic transglycosylase												1
	Lytic transglycosylase, catalytic												1																1
	Membrane-bound lytic murein transglycosylase D	1		1									2							1		1					1			2	2
	Membrane-bound lytic murein transglycosylase F (EC 4.2.2.n1)					1		1
	Phage internal (core) protein				1		1		1			1			1					1		1	1				1
	Putative tail protein (ACLAME 1)						1														1
	Soluble lytic murein transglycosylase								1
	Soluble lytic murein transglycosylase (EC 4.2.2.n1)		1	1		1				1			2												2
	Transglycosylase SLT domain protein												1
GH25	hypothetical protein	3				1	1		1				1	3				3	2		3	1		1			1
	Lyzozyme M1 (1,4-beta-N-acetylmuramidase) (EC 3.2.1.17)	1			1								1	1
	Methenyltetrahydrofolate cyclohydrolase (EC 3.5.4.9) / Methylenetetrahydrofolate dehydrogenase (NADP+) (EC 1.5.1.5)																		1
	putative secreted hydrolase																	1
GH26	hypothetical protein											1					1			1			1
GH27	alpha-galactosidase (EC 3.2.1.22)		1				2																			1
GH28	hypothetical protein																			1				4		3	2	1
	Polygalacturonase (EC 3.2.1.15)		1														1												1	1
GH29	alpha-L-fucosidase (EC 3.2.1.51)		1																					5		3	5	3	5	5	4
	hypothetical protein																										1
GH3	beta-glucosidase (EC 3.2.1.21)		2	2	9		8		6			1					1		1	2	2	1	2	1
	beta-glycosyl hydrolase		1		1		2		2				1		1			1			1				1	1	1		1	1	1
	beta-N-acetylglucosaminidase (EC 3.2.1.52)		1	1				1		2	2	1		1		1	1	1		1	1		1		2		1			1	1
	hypothetical protein			1			1																			1		1		1	1
	Periplasmic beta-glucosidase (EC 3.2.1.21)		1		1
GH30	Galactocerebrosidase precursor (EC 3.2.1.46)																			1
	Glycosyl hydrolase, family 30							1	1
	hypothetical protein				1		1		1			1						2		1			2
GH31	Alpha-glucosidase (EC 3.2.1.20)		2		1					2			1	1									2	1
	alpha-xylosidase (EC 3.2.1.177)				1		2																1	2
	FIG00765298: hypothetical protein																			1
	hypothetical protein													1		2			1	1	2	1		3		3	2	1	1	1	1
	Maltodextrin glucosidase (EC 3.2.1.20)								1
GH32	hypothetical protein		1
GH33	Glycosyl hydrolase, BNR repeat precursor																	1
	hypothetical protein	1	1									1					1					2
GH35	beta-galactosidase (EC 3.2.1.23)				1
	hypothetical protein		1						1			1		1			1	1			1
GH36	alpha-galactosidase (EC 3.2.1.22)																							2			1		2	2	2
	hypothetical protein															1													1	1	1
GH37	hypothetical protein				1		1
	Trehalase (EC 3.2.1.28)																	1
	Trehalase (EC 3.2.1.28) @ Cytoplasmic trehalase (EC 3.2.1.28)									2
	Trehalase (EC 3.2.1.28) @ Periplasmic trehalase (EC 3.2.1.28)				1		1					1
GH38	hypothetical protein																	2
GH39	hypothetical protein		1		1		1		1			2				2	1
	Xylan 1,4-beta-xylosidase (EC 3.2.1.37)				1		2
GH4	hypothetical protein										1
GH42	beta-galactosidase (EC 3.2.1.23)						1																				1
	hypothetical protein						1
GH43	alpha-L-arabinofuranosidase II (EC 3.2.1.55)																			1
	Arabinan endo-1,5-alpha-L-arabinosidase (EC 3.2.1.99)						1		1			1					1
	Arabinan endo-1,5-alpha-L-arabinosidase A			1
	hypothetical protein			1									4	4			2	1	1		1				1
	Xylan 1,4-beta-xylosidase (EC 3.2.1.37)						1		3				2	2	1													1
	Xylosidase/arabinosidase				1
GH44	Endoglucanase A precursor (EC 3.2.1.4)												1												1
	hypothetical protein		1	1			1		1	3		1			1		2				1			1	2		1
GH45	Endo-1,4-beta-xylanase (EC 3.2.1.8)											1					1
	hypothetical protein		1	1	1
GH46	hypothetical protein												1											1		1	2	1	1	2	2
GH47	hypothetical protein																						1
GH5	Endo-1,4-beta-mannosidase		1
	Endo-1,4-beta-xylanase (EC 3.2.1.8)				1
	Endoglucanase E1 precursor (EC 3.2.1.4) (Endo-1,4-beta-glucanase E1) (Cellulase E1) (Endocellulase E1)													1
	hypothetical protein		3	3	9		9		3	3		6	3	4	2		3	2	1	5	1	4	4				1	1	1	1	1
	Mannan endo-1,4-beta-mannosidase precursor (EC 3.2.1.78) (Beta-mannanase) (Endo-beta-1,4-mannanase) (ManA)				1		1
	protein of unknown function DUF291																1
	putative cellulase family		1
	Uncharacterized glycoside hydrolase SCO0457						1
GH51	alpha-L-arabinofuranosidase (EC 3.2.1.55)						2
	Alpha-N-arabinofuranosidase( EC:3.2.1.55 )				1		1
GH53	Arabinogalactan endo-1,4-beta-galactanase (EC 3.2.1.89)								1			1					1
	Endo-1,4-beta-xylanase (EC 3.2.1.8)				1		1
GH54	Endo-1,4-beta-xylanase (EC 3.2.1.8)						2
	hypothetical protein						1
GH55	hypothetical protein														1					1
GH57	Alpha-amylase (EC 3.2.1.1)																			1			1
	Alpha-amylase/alpha-mannosidase					1		1			1							1	1		1
	Amylopullulanase	1
	Glycogen branching enzyme, GH-57-type, archaeal (EC 2.4.1.18)	2				1	1	1			1		1											1	1	2	1	1	1		1
	hypothetical protein				1					1														1		1		1		2
GH59	hypothetical protein																			1
GH6	beta-1,4-glucanase (cellulase) (EC 3.2.1.4)						1		2
	Endoglucanase A precursor (EC 3.2.1.4)		1		1		1		1
	hypothetical protein		1				1
GH62	alpha-L-arabinofuranosidase, actinomycete type (EC 3.2.1.55)								1
	Ricin-type carbohydrate-binding domain / alpha-L-arabinofuranosidase, actinomycete type (EC 3.2.1.55)											1
GH63	hypothetical protein		1	1				2				1		1		1	1	1						1		1		1	1	1
GH64	hypothetical protein												1
GH65	Maltose phosphorylase (EC 2.4.1.8)		1																				1
	Maltose phosphorylase (EC 2.4.1.8) / Trehalose phosphorylase (EC 2.4.1.64)		1																	1			1
	Not trehalose-6-phosphate phosphatase											1
GH67	Xylan alpha-1,2-glucuronosidase (EC 3.2.1.131)				1		1													1
GH71	hypothetical protein												2
GH74	Glycosyl hydrolase, BNR repeat precursor					1					1			1				1				2
	hypothetical protein	11	3		1	1	2			2	2		4	5	1	1	2	4			1	5		2	5	1	1	1	1		1
GH75	hypothetical protein															1			1	1	1			2					3	3	3
GH76	beta-galactosidase																						1
	hypothetical protein		1							1										2
GH77	4-alpha-glucanotransferase (amylomaltase) (EC 2.4.1.25)	1	1		1	2	1	3	1	1	2	2	3	1	1	1	2	1		1	1	2		1	2	2	2	1	1	1	1
	hypothetical protein																									1			1	1	2
GH78	alpha-L-rhamnosidase (EC 3.2.1.40)																											1	2	1	1
	Glycogen debranching enzyme		1																	1
	hypothetical protein																							1					1
	Putative glycogen debranching enzyme, archaeal type, TIGR01561							1			1
	Trehalase (EC 3.2.1.28)								1
GH79	hypothetical protein				1					1					1										1		1			1	1
GH8	beta-1,4-glucanase (cellulase) (EC 3.2.1.4)					1																2
	Endo-1,4-beta-xylanase (EC 3.2.1.8)						3
	hypothetical protein		4		2		1		6						1		1			4		1	2	2		1	2	3	5	5	4
	peptidase M4, thermolysin		1
GH81	hypothetical protein									3										1			2	1			1	1	1	1	1
GH87	hypothetical protein		1		1															2			1
GH88	Glucuronyl hydrolase		1										1											1
	glycosyl hydrolase, family 88						1																			1	1		1		1
	hypothetical protein		1																								1	1	2	1	1
GH9	Cellulose 1,4-beta-cellobiosidase (non-reducing end) (EC 3.2.1.91)						1
	Chitinase (EC 3.2.1.14)																1
	Endoglucanase D precursor (EC 3.2.1.4)				1
	Glucosaminyl-1,4-glucosamine-6-phosphate hydrolase																						1	1			1	1	1	1	1
	hypothetical protein		2	1	3		2		2						1					2		2	1	1			1	1	3	2	2
GH92	Alpha-1,2-mannosidase									1		1			1	1		1		2		1	3				1
	hypothetical protein																		1			1
GH94	Cellobiose phosphorylase (EC 2.4.1.20)		1
	Cellodextrin-phosphorylase (EC 2.4.1.49)		1
	Cyclic beta-1,2-glucan synthase (EC 2.4.1.-)	1	1		1		1								1	1		1	1	2
	glycosyltransferase 36								1											1
	hypothetical protein	1															1
GH95	hypothetical protein		3																	1
	Putative large secreted protein SCO0341						2																	1		1	1	1	2	1	1
	Uncharacterized protein RB4699																							1			1	1
GH97	hypothetical protein																						1			1	1		1
	Maltodextrin glucosidase (EC 3.2.1.20)																			1
GH99	hypothetical protein		1
GT1	Glycosyltransferase																				1
	hypothetical protein	1	2		1		4		1			4	3			1	2	2	1	2	1		1	1	3	2	2		1	2	2
	Macrolide glycosyltransferase (EC 2.4.1.-)												1
	Putative glycosyl transferase								1
GT102	hypothetical protein			1																						1				1	1
GT105	hypothetical protein		1		1		1		2	1		6			1		2		1	2	1	1	2	1	1	2	2	1		1	1
	O-GlcNAc transferase										1
GT107	Capsular polysaccharide export system protein KpsC		1
	Capsule polysaccharide export protein																			1
GT114	hypothetical protein		1
GT19	Lipid-A-disaccharide synthase (EC 2.4.1.182)			1		1				1			1			1									1
GT2	Bactoprenol glucosyl transferase													1
	Bactoprenol glucosyl transferase GtrB (EC 2.4.1.-)																1
	Beta-1,3-glucosyltransferase												1		2
	Cellulose synthase (UDP-forming) (EC 2.4.1.12)	1
	Cellulose synthase catalytic subunit [UDP-forming] (EC 2.4.1.12)							1								1
	Coenzyme F390 synthetase		1
	dolichol-p-glucose synthetase, (glycosyltransferase)							1			1			1								1				1					2
	Dolichyl-phosphate mannose synthase related protein								1
	FIG143263: Glycosyl transferase																				1								1
	FIG143263: Glycosyl transferase / Lysophospholipid acyltransferase																				1
	Glucans biosynthesis glucosyltransferase H																1			1
	Glycosyl transferase, family 2		2	1	1		1	2			1	1					2			1			1	2	2		2				1
	Glycosyl transferase, family 2 precursor																				1
	Glycosyl transferase, family 2?					1
	Glycosyl transferase, group 2 family		1	1		1	1		1	1	1	2	6				2			3			1	1	1	1				2	1
	Glycosyltransferase	3	3	2	3		3		4		4	2	1	1		2	1	1		1	3	2		1	1	1	3	2	2	2	2
	Glycosyltransferases involved in cell wall biogenesis					1
	Hyaluronan synthase (EC 2.4.1.212)												1
	hypothetical protein	7	13	6	10	4	11	5	5	6	6	10	3	7	2	4	6	6	5	9	5	7	3	14	6	7	12	7	8	10	9
	O-antigen biosynthesis protein rfbC																								1
	Phage bacteroprenol glucosyl transferase GtrB (EC 2.4.1.-) (ACLAME 670)											1						1
	Polymyxin resistance protein ArnC, glycosyl transferase (EC 2.4.-.-)												1												1
	Polyprenyl-phospho-N-acetylgalactosaminyl synthase PpgS																1
	Putative two-domain glycosyltransferase																					1
	Undecaprenyl-phosphate mannosyltransferase (EC 2.4.1.54)		1	1		1				1			1			1		1			1			1	2	1		1	1	1	1
GT20	Alpha,alpha-trehalose-phosphate synthase [UDP-forming] (EC 2.4.1.15)	1		1			1			1	1	2	1	1			2					1		1	2	1	3	1	2		1
	Alpha,alpha-trehalose-phosphate synthase [UDP-forming] (EC 2.4.1.15) / Trehalose-6-phosphate phosphatase (EC 3.1.3.12)	1	1									1																			1
GT21	Glycosyltransferase												1			1
	Hyaluronan synthase (EC 2.4.1.212)																	2			1	2	1		1
	hypothetical protein	1	1	2	2		1		1	2		2			1		2		1		2		2		2	1			1	1	1
GT22	Alg9 family protein mannosyltransferase												1
	hypothetical protein			1			1			1			1												2					1	1
GT26	hypothetical protein		1	1					1		1	1											1		1					1
	N-acetylmannosaminyltransferase (EC 2.4.1.187)			1	1	1		1	1	1	1	1	1				1			1				1			1
GT27	Glycosyl transferase, group 2 family		1								1
	hypothetical protein											2					1		1											1
GT28	hypothetical protein																	1									1
	UDP-N-acetylglucosamine--N-acetylmuramyl-(pentapeptide) pyrophosphoryl-undecaprenol N-acetylglucosamine transferase (EC 2.4.1.227)	1	1		1		1	2	1	1	3	1	1	1	1	1	1	1	1	1	1	1		2	1		1	1	1	1	1
GT3	Glycogen											1					1
	hypothetical protein																						1
GT30	3-deoxy-D-manno-octulosonic acid transferase (EC 2.4.99.12)(EC 2.4.99.13)							1		1	1		1												1
	hypothetical protein			1												1
GT32	hypothetical protein		1
GT34	hypothetical protein									1
GT35	Glycogen phosphorylase (EC 2.4.1.1)	3	1	1	4		2	1		1	1	2	2	1	2		3	3	1	1	1	1	1	1	1	1	3		3	2	2
GT39	hypothetical protein					1		1			2														1	2	1	1	1	1	1
GT4	Alpha,alpha-trehalose synthase (EC 2.4.1.245)												1
	Glycogen synthase, ADP-glucose transglucosylase (EC 2.4.1.21)															1										1
	Glycosyl transferase WbpZ												1
	Glycosyl transferase, group 1		1		2		1			1			3							1		1								1
	Glycosyl transferase, group 1 family protein				1		1		1				2	1						1	1		1			1	1		1	3
	glycosyl transferase, group 1( EC:2.4.1.- )												1
	Glycosyltransferase		4	1	1		1	1	1	1	1	4	9	1	1		2	1	1	1	3	1	2	3	5	1		1	1
	hypothetical protein	7	13		10	4	6	10	30	4	5	19	6	7	2	4	16	11	2	13	4	6	6	11	11	8	7	9	9	12	11
	Lipid carrier : UDP-N-acetylgalactosaminyltransferase (EC 2.4.1.-) / Alpha-1,3-N-acetylgalactosamine transferase PglA (EC 2.4.1.-); Putative glycosyltransferase																	1				1
	Mannosylfructose-phosphate synthase (EC 2.4.1.246)						1
	Pellicle/biofilm biosynthesis protein PelF, CAZy glycosyltransferase family 4				1		1				2	2					2												1	1
	Phosphatidylinositol alpha-mannosyltransferase (EC 2.4.1.57)																	1
	Poly(glycerol-phosphate) alpha-glucosyltransferase (EC 2.4.1.52)												1							1
	Predicted glycogen synthase, ADP-glucose transglucosylase (EC 2.4.1.21), Actinobacterial type		1						1
	Putative glycosyltransferase				1
	Trehalose synthase												1
	UDP-N-acetylglucosamine:L-malate glycosyltransferase									1	1	1	1					1
GT41	hypothetical protein		1		1				1			1
	TPR domain protein, putative component of TonB system															1
GT5	Glycogen synthase, ADP-glucose transglucosylase (EC 2.4.1.21)	3		1	1		1		1				1	1			1	2			2			1	2	1	1	1	1		1
	hypothetical protein		1				1					1							1	1			1	1		1			1	1	1
GT51	hypothetical protein		1			1			1					3			1	2		1	2			1		2	1	1	1	1	2
	Monofunctional biosynthetic peptidoglycan transglycosylase	1		1		1	1	1			1		2	1	1	1		1				2						1	1	2	1
	Multimodular transpeptidase-transglycosylase (EC 2.4.1.129) (EC 3.4.-.-)	4	2	4	3	3	2	3	1	3	1	2	7	5	1	6	2	5	1	2	2	2	2	3	5	4	4	2	3	4	5
	Penicillin-insensitive transglycosylase (EC 2.4.2.-) & transpeptidase PBP-1C																								1
GT59	hypothetical protein																1
GT70	hypothetical protein				1
GT74	Glycosyltransferase																											1	1	1	1
	hypothetical protein																													1
GT76	hypothetical protein				1		1			1		1					1								2
	Integral membrane protein												1
GT8	hypothetical protein																			1			1	1
GT81	Glycosyl transferase, family 2	1												1										1
	Glycosyltransferase																								1
	hypothetical protein		1		1	1				1		1		1				2
	RfbJ protein		1
GT83	Bll5638 protein												1
	dolichyl-phosphate-mannose-protein mannosyltransferase family protein				1				1			1	1	1	1		1	1		1	1		1		2		1			1
	hypothetical protein		3	1		1	3	2	2	2	2	5	1	2	1	2	7	1	4	2	1	1		7	1	3	3	5	7	8	11
GT84	Cyclic beta-1,2-glucan synthase (EC 2.4.1.-)	1													2
	FIG01051519: hypothetical protein				1
GT87	hypothetical protein						1						1														1
GT89	hypothetical protein						2		1			6		1	1	3	5	1	1	4	1		2	2	1	1	3		3	3	2
GT9	ADP-heptose--lipooligosaccharide heptosyltransferase II										1		1		2										1
	hypothetical protein			1		2		3		1	1				1	4		1						1
	Lipopolysaccharide core heptosyltransferase I									1
PL1	hypothetical protein		1				2		3			1		1				1
	Pectate lyase (EC 4.2.2.2)		1				1	1				1					1										1
	Pectate lyase precursor (EC 4.2.2.2)		1				2					1					1
PL11	hypothetical protein																							1					1
	Rhamnogalacturonan endolyase (EC 4.2.2.23)				1		1		1			1					1
PL12	hypothetical protein				1	1		1			1		2							1
PL14	hypothetical protein		2																	1				1		1	1	2	3	4	3
PL20	hypothetical protein																							2			1	1			1
PL22	hypothetical protein															1						1
	Tol-Pal system beta propeller repeat protein TolB												1					1
	tolB protein precursor, periplasmic protein involved in the tonb-independent uptake of group A colicins										1
PL29	hypothetical protein		1																	1			1	1		1	2		1
PL3	hypothetical protein		1
	Pectate lyase (EC 4.2.2.2)		1									1					1
	Type III effector HrpW, hairpin with pectate lyase domain											1
PL31	hypothetical protein													1		1													1
PL34	hypothetical protein					1
PL37	hypothetical protein		1
PL38	hypothetical protein																							1			1		1	1	1
PL6	hypothetical protein												2							1				4		5	7	4	5	7	6
	lyase precursor																							1
PL7	hypothetical protein		2
PL9	hypothetical protein		1					1	2			3		2	1		3	1			1	1			3			1
	Pectate lyase L precursor (EC 4.2.2.2)		1									1
	polysaccharide lyase								1			1
	putative lipoprotein												2
	Putative peptidoglycan bound protein (LPXTG motif) Lmo1799 homolog																								1		3
(blank)	(blank)
Grand Total		95	264	86	185	58	215	83	172	109	90	221	230	126	75	87	187	165	69	198	112	114	154	166	148	124	176	106	186	203	191
